# A simple and efficient *in planta* transformation method based on the active regeneration capacity of plants

**DOI:** 10.1101/2023.01.02.522521

**Authors:** Guoguo Mei, Ao Chen, Yaru Wang, Shuquan Li, Minyi Wu, Xu Liu, Xingliang Hou

## Abstract

Plant genetic transformation strategies serve as essential tools for the genetic engineering and advanced molecular breeding of plants. However, the complicated operational protocol and low efficiency of the current transformation strategies restrict the genetic modification of most plant species. This paper describes the development of a <u>R</u>egenerative <u>A</u>ctivity-dependent *in <u>P</u>lanta* <u>I</u>njection <u>D</u>elivery (RAPID) method based on the active regeneration capacity of plants. In this method, *Agrobacterium tumefaciens* was delivered to plant meristems via injection for inducing transfected renascent tissues. Stable transgenic plants were obtained by subsequent vegetative propagation of the positive renascent tissues. The method was successfully applied for the transformation of plants with strong regeneration capacity, including different genotypes of sweet potato (*Ipomoea batatas*), potato (*Solanum tuberosum*), and bayhops (*I. pes-caprae*). Compared to the traditional transformation methods, RAPID has a markedly high transformation efficiency (up to ~ 40%), shorter duration (less than 4 weeks), and does not require tissue culture procedures. The RAPID method therefore overcomes the limitations of traditional methods for achieving rapid *in planta* transformation, and can be potentially applied to a wide range of plant species that are capable of active regeneration.
