## Supplementary Table 1 for "A simple and efficient *in planta* transformation method based on the active regeneration capacity of plants"

### Sheet: Sheet1
Positive Rate = ratio of positive roots per positive plant * ratio of positive plants in all injected plants
Agrobacterium strain determination
		Positive roots/total roots
marker	#	AGL1	GV3101	EHA105	LBA4404	K599
GUS	1	0/8	5/5	0/4	0/6	1/8
	2	7/8	0/8	8/8	0/4	0/12
	3	11/11	3/6	0/2	0/7	0/11
	4	0/6	0/9	0/4	0/1	0/12
	5	0/8	0/5	0/6	0/8	0/7
	6	9/10	0/4	1/7	0/5	0/7
	7	0/4	0/3	4/5	0/4	0/10
	8	0/8	3/7	0/7	0/7	0/5
	9	0/1	0/6	0/9	0/5	0/8
	10	0/7	0/3	0/10	0/4	0/8
	Ratio of positive roots per positive plant	0.925	0.642857	0.647619	0	0.125
	Ratio of positive plants in all injected plants	0.3	0.3	0.3	0	0.1
	positive rate	0.2775	0.192857	0.194286	0	0.0125
OD value optimition of Agrobacterium
		Positive roots/total roots
marker	#	0.01	0.2	0.35	0.5	0.65	0.8
GUS	1	0/7	0.4	0/7	0/3	0/3	0/0
	2	0/9	0/7	0/8	0/7	0/1	0/4
	3	0/3	0.714286	0/5	3/3	4/6	0/6
	4	0/5	0/2	0/4	0.857143	2/6	0/0
	5	0/5	0/5	0/5	0.666667	0/9	0/2
	6	0/4	0.75	0/2	0/5	0/4	0/0
	7	0/7	0/3	0/4	0/10	0/5	6/8
	8	0/8	0/7	6/8	0/3	0/6	0/5
	9	0/5	0/4	0/6	0/7	0/2	0/2
	10	0/4	0/3	0.875	0/2	0/4	0/7
	Ratio of positive roots per positive plant	0	0.621429	0.8125	0.84127	0.5	0.75
	Ratio of positive plants in all injected plants	0	0.3	0.2	0.3	0.2	0.1
	positive rate	0	0.186429	0.1625	0.252381	0.1	0.075
The effect of different additives on transformation efficiency
		Positive roots/total roots
Marker	#	Silwet-L77	0.0001	0.0001	0μM	0.0001	0.0002
		Acetosyringone	100μM	0μM	100μM	200μM	100μM
GUS	1	/	0/2	0/5	0/4	0/2	0/5
	2	/	0/8	0/9	0/5	0/1	4/4
	3	/	0/5	0.285714	0/7	0.833333	6/6
	4	/	0.375	0/5	0/5	0.857143	0/7
	5	/	0/6	0/4	0/3	0/5	0/0
	6	/	0/8	0/6	0/6	0.714286	0.833333
	7	/	0.857143	0/3	0/6	0/4	0/5
	8	/	0/7	0/2	0/4	0/7	0.857143
	9	/	0/8	0/6	0/4	0/8	0/1
	10	/	0/2	0/9	0/4	0/7	0/3
	Ratio of positive roots per positive plant		0.616071	0.285714	0	0.801587	0.922619
	Ratio of positive plants in all injected plants		0.2	0.1	0	0.3	0.4
	positive rate		0.123214	0.0285714	0	0.240476	0.369048
