## Supplementary Table 2 for "A simple and efficient *in planta* transformation method based on the active regeneration capacity of plants"

### Sheet: Sheet1
Primers using in this study
Name	Forward primer (5'-3')	Reverse primer (5'-3')	Purpose
GUS	GATCTGAGGGTAAATTTCTAG	TTGTTTGCCTCCCTGCTGCGG	Fragment cloning / PCR test
RUBY	ATGGATCATGCGACCCTCGCC	TCACTATCACTGGAGGCTTGG	Fragment cloning / PCR test
Hpt	ATGAAAAAGCCTGAACTCA	CTATTTCTTTGCCCTCGGA	Fragment cloning / PCR test
Bar	ATGAGCCCAGAACGACGCCCG	TCAGATTTCGGTGACGGGCAG	Fragment cloning / PCR test
mScarlet	GTGAGCAAGGGCGAGGCGGTA	CTTGTACAGCTCGTCCATGCC	Fragment cloning / PCR test / OE-construction
Intron	GTAAATTTCTAGTTTTTCTCCT	CTGTAACTATCATCATCATCAT	Fragment cloning /recombination
mScar-Intron	GTGAGCAAGGGCGAGGCGGT GTAAATTTCTAGTTTTTCTCC	CTGTAACTATCATCATCATCATAGA	Fragment cloning /recombination
mScar-mF	TCTATGATGATGATGATAGTTACAG AATTAAGGAGTTTATGAGGT		Fragment cloning /recombination
mScar-pTF101	CTAGACTTAAGCCTAGGACGCGT GGATCC GTGAGCAAGGGCGAGGCGGTAAT	TTGTAGTCCATACTAGTCCATGG GGATCC CTTGTACAGCTCGTCCATGCCGC	Fragment cloning /recombination
PDS-Cas9	GGTCTCTTGCA ATTTGGATCGAGCTACTCAA GTTTCAGAGCTATGCTGGA	GGTCTCTAAAC TCTTCCTCTAGAGTTGGTTG TGCACCAGCCGGGAATCG	Fragment cloning / Cas9 construction
PDS-Cas9-Tarseq test	GCTCTTGCTTCTGCTTTTGTTG	GGAGCAGAACGAAATGAAGAGG	Fragment cloning / PCR test
PDS-cas9-testF	CTCTTCTGCACCCATTTCCTTC	GCAAGCACCAAAATACGAAAAC	Fragment cloning / PCR test
HPT-probe	gaactcaccgcgacgtctgtcga	cggacgagtgctggggcgtcggt	Southern boltting/DIG probe preparation
